# Rapid generation of potent antibodies by autonomous hypermutation in yeast

**DOI:** 10.1101/2020.11.11.378778

**Authors:** Alon Wellner, Conor McMahon, Morgan S. A. Gilman, Jonathan R. Clements, Sarah Clark, Kianna M. Nguyen, Ming H. Ho, Jung-Eun Shin, Jared Feldman, Blake M. Hauser, Timothy M. Caradonna, Laura M. Wingler, Aaron G. Schmidt, Debora S. Marks, Jonathan Abraham, Andrew C. Kruse, Chang C. Liu

**Author notes:** These authors contributed equally to this work (Alon Wellner, Conor McMahon). Vertex Pharmaceuticals, Boston, MA 02210, USA. Department of Pharmacology and Cancer Biology, Duke University, Durham, NC 27710, USA.

## Abstract

The predominant approach for antibody generation remains animal immunization, which can yield exceptionally selective and potent antibody clones owing to the powerful evolutionary process of somatic hypermutation. However, animal immunization is inherently slow, has poor compatibility with certain antigens (*e*.*g*., integral membrane proteins), and suffers from self-tolerance and immunodominance, which limit the functional spectrum of antibodies that can be obtained. Here, we describe <u>A</u>utonomous <u>H</u>ypermutation y<u>E</u>ast surf<u>A</u>ce <u>D</u>isplay (AHEAD), a synthetic recombinant antibody generation technology that imitates somatic hypermutation inside engineered yeast. In AHEAD, antibody fragments are encoded on an error-prone orthogonal DNA replication system, resulting in *Saccharomyces cerevisiae* populations that continuously mutate surface-displayed antibody repertoires. Simple cycles of yeast culturing and enrichment for antigen binding drive the evolution of high-affinity antibody clones in a readily parallelizable process that takes as little as 2 weeks. We applied AHEAD to generate nanobodies against the SARS-CoV-2 S glycoprotein, a GPCR, and other targets. The SARS-CoV-2 nanobodies, concurrently evolved from an open-source naïve nanobody library in 8 independent experiments, reached subnanomolar affinities through the sequential fixation of multiple mutations over 3-8 AHEAD cycles that saw ∼580-fold and ∼925-fold improvements in binding affinities and pseudovirus neutralization potencies, respectively. These experiments highlight the defining speed, parallelizability, and effectiveness of AHEAD and provide a template for streamlined antibody generation at large with salient utility in rapid response to current and future viral outbreaks.
