## Supplementary material for "Rapid generation of potent antibodies by autonomous hypermutation in yeast": Table S2

### Sheet: Table S2
Table S2. Activities and data for all SARS-CoV-2 nanobodies characterized.
Nb Namea,b	MW (single Nb)	MW (Fc fusion)	AHEAD cycle	Mutations (synonymous mutations not shown)	Affinity (nM)	Affinity Methodc	kon (M-1 s-1)	koff (s-1)	Pseudovirus neutralization potency IC50 (mg/mL) - Fc fusion	Pseudovirus neutralization potency IC50 (nM) - Fc fusion	Competition against ACE2 binding (Strong, Moderate, None)d	Affinity measurement notes	Pseudovirus neutralization notes
RBD1	12681	76476	0	wt	1400	SPR kinetic	15800	0.0221	3.76	49.1658	N.D.
RBD1i1	12650	76414	4	E46K, T100A	48.1	SPR kinetic	47700	0.002297	0.18	2.35559	Strong
RBD1i13	12578	76270	7	E44G, E46K, K86E, T100A	32.2	SPR kinetic	67160	0.0021595	0.05	0.655566	Strong
RBD3	12954	77022	0	wt	6000	SPR equilibrium	N/A	N/A	>26	>337.56	N.D.	Saturation not reached	Saturation not reached
RBD3i2	12919	76952	4	V2A, Y58R	128	SPR equilibrium	N/A	N/A	5.52	71.733	N.D.
RBD3i17	12859	76832	8	V2A, Y58R, Y59C	230	SPR equilibrium	N/A	N/A	0.116	1.50979	N.D.
RBD6	13333	77780	0	wt	990	SPR kinetic	9011	0.008917	0.25	3.21419	N.D.
RBD6id	13385	77884	3	S21N, S25N, D61I	263	SPR kinetic	10300	0.002711	0.056	0.719018	Moderate
RBD6i10	13370	77854	6	S21N, E46K, D61V, S121N	597	SPR kinetic	9500	0.005675	1.14	14.6428	N.D.
RBD6i13	13312	77738	9	S21N, E46K, D61V, D103G, S121N	558	SPR equilibrium	N/A	N/A	>28	>359	Moderate		Saturation not reached
RBD7	13199	77512	0	wt	2210	SPR equilibrium	N/A	N/A	>300	>3870	N.D.		Saturation not reached
RBD7i12	13139	77392	6	Y104C	2590	SPR equilibrium	N/A	N/A	7.37	95.2295	N.D.
RBD7i13	13138	77390	6	E46K, Y104C	658.75	SPR equilibrium	N/A	N/A	>63	>814	N.D.		Saturation not reached
RBD8	12780	76674	0	wt	80.8	On-yeast EC50	N/A	N/A	N.D.	N.D.	N.D.
RBD8i1	12720	76554	4	F29S	35.4	On-yeast EC50	N/A	N/A	N.D.	N.D.	N.D.
RBD9	13841	78796	0	wt	131	On-yeast EC50	N/A	N/A	N.D.	N.D.	N.D.
RBD9i10	13754	78622	4	T55A, D61G, N83D	15.2	On-yeast EC50	N/A	N/A	N.D.	N.D.	N.D.
RBD10	13616	78346	0	wt	417	SPR kinetic	13200	0.005521	>45	>574	N.D.		Saturation not reached
RBD10i10	13455	78024	4	E44G, E46K, S55G, D61G	2.14467	SPR kinetic	153967	0.000305567	0.19	2.43515	None
RBD10i14	13453	78020	7	E44G, E46K, M34V, D61G	0.722	SPR kinetic	167200	0.0001182	0.42	5.38324	N.D.
RBD11	12853	76820	0	wt	2420	SPR equilibrium	N/A	N/A	>37	>481	N.D.		Saturation not reached
RBD11i12	12837	76788	4	E44G, H105Y, G109S	316	SPR equilibrium	N/A	N/A	0.04	0.520915	Moderate
aNanobody (Nb) naming follows the convention of XYiZ where X = Target, Y= Parent Clone Number, and Z = Affinity Matured Clone Number (or Letter)
bBolded nanobodies correspond to the selected nanobodies shown in Table 1.
cSee Materials and Methods for details on affinity measurement approaches.
dStrong indicates no change in response upon addition of ACE2 to Nb-bound RBD, moderate indicates some change in response upon addition of ACE2 to Nb-bound RBD, none indicates a typical association response profile upon addition of ACE2 to Nb-bound RBD. See Figure 3e for representative ACE2 competition binding curves and Materials and Methods for details.
